# THEM6-mediated lipid remodelling sustains stress resistance in cancer

**DOI:** 10.1101/2021.04.04.438378

**Authors:** Arnaud Blomme, Coralie Peter, Ernest Mui, Giovanny Rodriguez Blanco, Louise M. Mason, Lauren E. Jamieson, Grace H. McGregor, Sergio Lilla, Chara Ntala, Rachana Patel, Marc Thiry, Sonia H. Y. Kung, Catriona A. Ford, Linda K. Rushworth, David J. McGarry, Susan Mason, Peter Repiscak, Colin Nixon, Mark J. Salji, Elke Markert, Gillian M. MacKay, Jurre J. Kamphorst, Duncan Graham, Karen Faulds, Ladan Fazli, Martin E. Gleave, Edward Avezov, Joanne Edwards, Huabing Yin, David Sumpton, Karen Blyth, Pierre Close, Daniel J. Murphy, Sara Zanivan, Hing Y. Leung

## Abstract

Despite the clinical benefit of androgen-deprivation therapy (ADT), the majority of patients with advanced prostate cancer (PCa) ultimately develop lethal castration-resistant prostate cancer (CRPC). In this study, we identified thioesterase superfamily member 6 (THEM6) as a marker of ADT resistance in PCa. In patients, THEM6 expression correlates with progressive disease and is associated with poor survival. THEM6 deletion reduces *in vivo* tumour growth and restores castration sensitivity in orthograft models of CRPC. Mechanistically, THEM6 is located at the endoplasmic reticulum (ER) membrane and controls lipid homeostasis by regulating intracellular levels of ether lipids. Consequently, THEM6 loss in CRPC cells significantly alters ER function, reducing *de novo* sterol biosynthesis and preventing lipid-mediated induction of ATF4. Finally, we show that THEM6 is required for the establishment of the MYC-induced stress response. Thus, similar to PCa, THEM6 loss significantly impairs tumorigenesis in the MYC-dependent subtype of triple negative breast cancer. Altogether, our results highlight THEM6 as a novel component of the treatment-induced stress response and a promising target for the treatment of CRPC and MYC-driven cancer.
