## Supplementary Table 3 for "THEM6-mediated lipid remodelling sustains stress resistance in cancer"

### Sheet: Prot associated with high T6_TC
Gene	Cytoband	Altered group	Unaltered group	Altered group	Unaltered group	Log Ratio	p-Value	q-Value	Higher expression in
ACACA	17q12	2.37	2.02	0.76	0.74	0.36	3.71e-05	0.0004776	Altered group
CCNB1	5q13.2	-0.5	-0.8	0.54	0.41	0.3	3.08e-07	3.174e-05	Altered group
FASN	17q25.3	2.17	1.88	1.07	1.1	0.29	0.0168	0.0488	Altered group
IGFBP2	2q35	1.18	0.9	0.67	0.59	0.28	0.0001747	0.001565	Altered group
CTNNA1	5q31.2	2.33	2.05	1.03	0.9	0.28	0.0121	0.0388	Altered group
EIF4G1	3q27.1	-0.3	-0.56	0.44	0.46	0.25	7.17e-07	3.692e-05	Altered group
SQSTM1	5q35.3	0.01	-0.23	0.43	0.38	0.24	5.77e-07	3.692e-05	Altered group
MSH2	2p21-p16.3	-0.62	-0.85	0.55	0.46	0.24	7.164e-05	0.0007767	Altered group
RBM15	1p13.3	1.05	0.82	0.55	0.53	0.23	0.0001844	0.001582	Altered group
SYK	9q22.2	0.85	0.63	0.53	0.49	0.22	0.0002622	0.002001	Altered group
TFRC	3q29	-0.67	-0.88	0.57	0.49	0.21	0.0006095	0.004255	Altered group
BCL2L11	2q13	-0.06	-0.25	0.33	0.3	0.19	2.49e-07	3.174e-05	Altered group
XRCC5	2q35	1.52	1.34	0.37	0.4	0.19	1.756e-05	0.0003288	Altered group
BRAF	7q34	1.78	1.6	0.5	0.47	0.19	0.0007812	0.004797	Altered group
MSH6	2p16.3	-0.29	-0.47	0.35	0.28	0.18	2.565e-06	8.807e-05	Altered group
BAP1	3p21.1	-1.23	-1.4	0.34	0.33	0.18	6.189e-06	0.0001416	Altered group
TP53BP1	15q15.3	1.28	1.1	0.54	0.53	0.18	0.003371	0.0136	Altered group
RPS6	9p22.1	0.16	0	0.42	0.52	0.17	0.001347	0.006934	Altered group
DIABLO	12q24.31	0.39	0.23	0.43	0.4	0.16	0.0008061	0.004797	Altered group
CHEK2	22q12.1	-0.56	-0.71	0.32	0.3	0.15	5.623e-05	0.0006435	Altered group
SRSF1	17q22	-1.61	-1.74	0.28	0.32	0.14	4.425e-05	0.0005362	Altered group
SERPINE1	7q22.1	-2.63	-2.77	0.47	0.45	0.14	0.009501	0.0332	Altered group
PCNA	20p12.3	-1.23	-1.36	0.31	0.31	0.13	0.00026	0.002001	Altered group
DVL3	3q27.1	0.32	0.19	0.34	0.38	0.13	0.001081	0.005861	Altered group
CCNE1	19q12	-1.04	-1.16	0.4	0.3	0.13	0.002614	0.0112	Altered group
ASNS	7q21.3	-0.89	-1.02	0.42	0.33	0.13	0.003534	0.014	Altered group
GAB2	11q14.1	0.1	-0.04	0.43	0.49	0.13	0.011	0.0369	Altered group
EEF2K	16p12.2	0.03	-0.1	0.46	0.52	0.13	0.0145	0.0446	Altered group
MYH9_PS1943	10q11.22	-1.31	-1.43	0.42	0.45	0.12	0.0129	0.0408	Altered group
XRCC1	19q13.31	-0.06	-0.17	0.23	0.23	0.11	2.739e-05	0.0003762	Altered group
RB1_PS807_S811	5q21-q22	-0.64	-0.76	0.44	0.38	0.11	0.0165	0.0487	Altered group
PDK1_PS241	15q22.1-q22.33	0.96	0.87	0.25	0.28	0.09	0.002517	0.0112	Altered group
CCNE2	8q22.1	0.99	0.89	0.29	0.24	0.09	0.002873	0.0118	Altered group
PIK3CA	3q26.32	-0.13	-0.21	0.25	0.21	0.08	0.005319	0.0202	Altered group
BIRC2	11q22.2	0.3	0.23	0.19	0.18	0.07	0.000815	0.004797	Altered group
FOXO3	6q21	-0.42	-0.49	0.26	0.24	0.07	0.0112	0.0369	Altered group
YWHAZ	8q22.3	1.04	0.98	0.26	0.21	0.07	0.0162	0.0487	Altered group
ESR1_PS118	11q24.2	-0.08	-0.14	0.15	0.16	0.06	0.001147	0.006058	Altered group
PECAM1	17q23.3	-1.22	-1.27	0.17	0.17	0.05	0.005403	0.0202	Altered group
